# The novel shapeshifting bacterial phylum *Saltatorellota*

**DOI:** 10.1101/817700

**Authors:** Sandra Wiegand, Mareike Jogler, Timo Kohn, Ram Prasad Awal, Sonja Oberbeckmann, Katharina Kesy, Olga Jeske, Peter Schumann, Stijn H. Peeters, Nicolai Kallscheuer, Mike Strauss, Anja Heuer, Mike S. M. Jetten, Matthias Labrenz, Manfred Rohde, Christian Boedeker, Harald Engelhardt, Dirk Schüler, Christian Jogler

## Abstract

Our current understanding of a free-living bacterium - capable of withstanding a variety of environmental stresses-is represented by the image of a peptidoglycan-armored rigid casket. The making and breaking of peptidoglycan greatly determines cell shape. The cytoplasmic membrane follows this shape, pressed towards the cell wall by turgor pressure. Consequently, bacteria are morphologically static organisms, in contrast to eukaryotic cells that can facilitate shape changes. Here we report the discovery of the novel bacterial phylum *Saltatorellota*, that challenges this concept of a bacterial cell. Members of this phylum can change their shape, are capable of amoeba-like locomotion and trunk-formation through the creation of extensive pseudopodia-like structures. Two independent *Saltatorellota* cells can fuse, and they employ various forms of cell division from budding to canonical binary fission. Despite their polymorphisms, members of the *Saltatorellota* do possess a peptidoglycan cell wall. Their genomes encode flagella and type IV pili as well as a bacterial actin homolog, the ‘saltatorellin’. This protein is most similar to MamK, a dynamic filament-forming protein, that aligns and segregates magnetosome organelles via treadmilling. We found saltatorellin to form filaments in both, *E. coli* and *Magnetospirillum gryphiswaldense*, leading to the hypothesis that shapeshifting and pseudopodia formation might be driven by treadmilling of saltatorellin.
