## Supplementary material for "The novel shapeshifting bacterial phylum *Saltatorellota*": TableS1

### Sheet: Table S1
Table S1. Detailed information on location, chemical parameters and abundance of Saltatorellus ferox, Engelhardtia mirabilis and Rohdeia mirabilis for each sampling point during the Baltic Sea cruise. The abundance was calculated as relative abundance compared to all bacteria, based on 97% 16S rRNA gene identity. The attached-living fraction was obtained by filtration through a 3 µm pore size fil…
Cruise	Station	mon/day/yr	Longitute [degrees_east]	Latitude [degrees_north]	Depth [m]	Temperature [°C]	Salinity [psu]	PO4 [µmol/l]	NO2 [µmol/l]	NO3 [µmol/l]	NH4 [µmol/l]	O2 [ml/l]	O2 [µmol/l]	SiO2 [µmol/l]	Saltatorellota_3µm [%]	Saltatorellota_0.2µm [%]
POS488	TF0046	08/17/15	12.2797	54.4637	5.3	15.3	8.72	0.24	0.06	0	0.13	-999	0	11.35	0.0126743	0.0283216
POS488	TFO11	08/18/15	13.7696	54.5351	4.4	18.3	8.5	0.294808	0.0796989	0.424503	-0.166359	5.885	262.824	13.7674	0.186264	0.0383646
POS488	TF0131	08/18/15	13.7264	54.4412	3.3	18.4	8.33	0.448113	0.0796989	0	-0.0383904	6.052	270.282	18.186	0.335612	0.0298097
POS488	MP3	08/18/15	14.3227	53.9596	3	20	7.87	0.566038	0.163826	0	0.118015	5.746	256.616	21.0698	0.261151	0.0199048
POS488	MP4	08/19/15	15.1784	54.1756	2.2	13.4	7.89	0.587268	0.0438885	0	-0.0241718	6.306	281.626	14.4651	0.337185	0.0154943
POS488	MP5	08/19/15	16.1171	54.3152	1.8	10	8.02	0.634249	0.0658328	0	-0.15214	6.229	278.187	14.3256	0.566535	0.0195587
POS488	MP6	08/19/15	16.4872	54.5687	2.7	13.6	7.81	0.493305	0.0570551	0	0.0611403	6.539	292.032	14.6977	0.754991	0.0416973
POS488	MP7	08/20/15	17.2379	54.7593	1.6	11.8	7.62	0.634249	0.0921659	0.30431	0.0737463	6.619	295.605	14.5581	0.240624	0.0330514
POS488	MP8	08/20/15	18.0012	54.8517	1.7	13	7.54	0.352361	0.0614439	0	0.0294985	7.25	323.785	13.4419	0.0934889	0.0286938
POS488	MP9	08/20/15	18.6288	54.5823	1.9	20.7	7.17	0.305379	0.149221	0	0.254958	6.248	279.036	18.6512	0.184804	0.0350403
POS488	MP11	08/21/15	21.0114	55.6843	1.8	18.7	7.13	0.305379	0.109721	0	0.127479	6.571	293.461	8.46512	0.172208	0.0437372
POS488	MP12	08/21/15	20.8346	56.3821	2.1	18.5	7.17	0.117454	0.0833882	0	0.0849858	6.461	288.548	8.09302	1.82963	0.028298
POS488	MP13	08/22/15	21.1599	57.0614	2	16.7	6.85	0.164435	0.0526662	0	0.0424929	6.821	304.626	14.1395	1.00301	0.0340481
POS488	MP14	08/23/15	22.6465	57.8135	1.7	17.9	5.79	0.0939629	0.0702216	0	0.0708215	6.583	293.997	14.9767	0.585017	0.0350115
POS488	MP15	08/23/15	23.8214	57.0543	1.9	18	5.5	0.140944	0.087777	0	0.651558	6.762	301.991	10.1395	0.533759	0.0613219
POS488	MP16	08/24/15	24.2636	57.6819	1.4	18.8	5.71	0.117454	0.0965547	0	0.0566572	6.019	268.809	13.907	0.398769	0.0332162
POS488	MP18	08/25/15	24.5681	59.4921	1.8	18.5	5.93	0.13986	0.0586907	0	-0.0798935	6.796	303.509	6.29108	0.957881	0.0285139
POS488	MP19	08/26/15	26.4986	59.5906	2.1	18.4	4.5	0.04662	0.0722348	0	-0.0266312	6.292	281.001	7.93427	0.322376	0.0206427
POS488	MP20	08/26/15	27.7959	59.4951	1.9	18.7	4.24	0.0699301	0.8307	0	0.159787	6.347	283.457	5.25822	0.30589	0.0172423
POS488	MP25	08/27/15	26.2493	60.2177	1.7	18.5	4.44	0.0932401	0.0586907	0	-0.0399467	6.52	291.183	5.21127	0.207074	0.0138635
POS488	MP26	08/27/15	24.8039	60.0652	2.1	18.4	5.46	0.675991	0.0993228	0	0.106525	7.122	318.069	9.20188	0.172564	0.0326349
POS488	MP2	2015-09-03	12.9552	54.5073	3	16.9	8.68	0.438799	0.0395604	0	0.0133156	6.441	287.655	9.95238	0.272006	0.0319259
