## Supplementary material for "The novel shapeshifting bacterial phylum *Saltatorellota*": TableS2

### Sheet: Table S2
Table S2. Analysis of motility-associated genes. For all identified candiate genes a Pfam and TIGRFAM analysis was carried out as described in the Methods. For all positive hits, the locus tag of the hit is given.
Type of motility	Annotation	Pla133	Pla163	Poly30	Gene name	Product	Pfam	Pfam symbol	Pfam summary	TIGRFAM acc.	TIGRFAM name	TIGRFAM function
swimming
	flgA	Pla133_52060	Pla163_37050	Poly30_55370	flgA	flagellar basal body P-ring formation protein	PF13144	ChapFlgA	Chaperone for flagella basal body P-ring formation	TIGR03170	flgA_cterm	flagella basal body P-ring formation protein FlgA
	flgB	Pla133_51460	Pla163_36370	Poly30_04930	flgB	flagellar basal-body rod protein	PF00460	Flg_bb_rod	Flagella basal body rod protein	TIGR01396	FlgB	flagellar basal-body rod protein FlgB
	flgC	Pla133_51470	Pla163_36380	Poly30_04920	flgC	flagellar basal-body rod protein	PF00460	Flg_bb_rod	Flagella basal body rod protein	TIGR01395	FlgC	flagellar basal-body rod protein FlgC
							PF06429	Flg_bbr_C	Flagellar basal body rod FlgEFG protein C-terminal
	flgD	Pla133_52100	Pla163_37090	Poly30_55470	flgD	flagellar biosynthesis, initiation of hook assembly	PF03963	FlgD	Flagellar hook capping protein - N-terminal region
							PF13860	FlgD_ig	FlgD Ig-like domain
							PF13861	FLgD_tudor	FlgD Tudor-like domain
	flgE	Pla133_52090	Pla163_37080	Poly30_55460	flgE	flagellar hook protein	PF07559	FlaE	Flagellar basal body protein FlaE	TIGR03506	FlgEFG_subfam	flagellar hook-basal body protein
							PF00460	Flg_bb_rod	Flagella basal body rod protein
							PF06429	Flg_bbr_C	Flagellar basal body rod FlgEFG protein C-terminal
	flgF	Pla133_52080	Pla163_37070	Poly30_55390	flgF	flagellar basal-body rod protein	PF00460	Flg_bb_rod	Flagella basal body rod protein	TIGR03506	FlgEFG_subfam	flagellar hook-basal body protein
							PF06429	Flg_bbr_C	Flagellar basal body rod FlgEFG protein C-terminal
	flgG	Pla133_52070	Pla163_37060	Poly30_55380	flgG	flagellar basal-body rod protein	PF00460	Flg_bb_rod	Flagella basal body rod protein	TIGR03506	FlgEFG_subfam	flagellar hook-basal body protein
							PF06429	Flg_bbr_C	Flagellar basal body rod FlgEFG protein C-terminal	TIGR02488	flgG_G_neg	flagellar basal-body rod protein FlgG
	flgH	Pla133_52050	Pla163_37040	Poly30_55360	flgH	flagellar L-ring protein	PF02107	FlgH	Flagellar L-ring protein
	flgI	Pla133_52040	Pla163_37030	Poly30_55350	flgI	flagellar P-ring protein	PF02119	FlgI	Flagellar P-ring protein
	flgK	Pla133_52010	Pla163_37000	Poly30_55320	flgK	flagellar hook-filament junction protein 1	PF00460	Flg_bb_rod	Flagella basal body rod protein	TIGR02492	flgK_ends	flagellar hook-associated protein FlgK
							PF06429	Flg_bbr_C	Flagellar basal body rod FlgEFG protein C-terminal
	flgL	Pla133_52000	Pla163_36990	Poly30_55310	flgL	flagellar hook-filament junction protein 2	PF00669	Flagellin_N	Bacterial flagellin N-terminal helical region	TIGR02550	flagell_flgL	flagellar hook-associated protein 3
	flgM	not found	not found	not found	flgM	anti-sigma factor for FliA (sigma(28))	PF04316	FlgM	Anti-sigma-28 factor, FlgM	TIGR03824	FlgM_jcvi	flagellar biosynthesis anti-sigma factor FlgM
	flgN	Pla133_52020	Pla163_37010	Poly30_55330	flgN	flagellar biosynthesis protein	PF05130	FlgN	FlgN protein
	flhA	Pla133_51270	Pla163_36180	Poly30_05160	flhA	flagellar biosynthesis protein	PF00771	FHIPEP	FHIPEP family	TIGR01398	FlhA	flagellar biosynthesis protein FlhA
	flhB	Pla133_51280	Pla163_36190	Poly30_05150	flhB	flagellar biosynthesis protein	PF01312	Bac_export_2	FlhB HrpN YscU SpaS Family	TIGR00328	flhB	flagellar biosynthetic protein FlhB
		no clear prediction	no clear prediction	no clear prediction	flhC	flagellar transcriptional activator	PF05280	FlhC	Flagellar transcriptional activator (FlhC)
		no clear prediction	no clear prediction	no clear prediction	flhD	flagellar transcriptional activator	PF05247	FlhD	Flagellar transcriptional activator (FlhD)
	fliA	Pla133_51230	Pla163_36140		fliA	RNA polymerase sigma 28 (sigma F) factor	PF04542	Sigma70_r2	Sigma-70 region 2	TIGR02479	FliA_WhiG	RNA polymerase sigma factor, FliA/WhiG family
							PF04539	Sigma70_r3	Sigma-70 region 3	TIGR02937	sigma70-ECF	RNA polymerase sigma factor, sigma-70 family
							PF04545	Sigma70_r4	Sigma-70, region 4
	fliC_1	Pla133_51360	Pla163_36270	Poly30_05040	fliC	flagellar filament structural protein (flagellin)	PF00700	Flagellin_C	Bacterial flagellin C-terminal helical region
							PF08884	Flagellin_D3	Flagellin D3 domain
							PF00669	Flagellin_N	Bacterial flagellin N-terminal helical region
	fliC_2	Pla133_51370	Pla163_36280	Poly30_05030
	fliC_3	Pla133_51380	Pla163_36290	Poly30_05020
	fliD	Pla133_51350	Pla163_36260	Poly30_05050	fliD	flagellar filament capping protein	PF07195	FliD_C	Flagellar hook-associated protein 2 C-terminus
							PF02465	FliD_N	Flagellar hook-associated protein 2 N-terminus
	fliE	Pla133_51480	Pla163_36390	Poly30_04910	fliE	flagellar basal-body protein	PF02049	FliE	Flagellar hook-basal body complex protein FliE	TIGR00205	fliE	flagellar hook-basal body complex protein FliE
	fliH	Pla133_51510	Pla163_36420	Poly30_04880	fliH	flagellar biosynthesis protein	PF02108	FliH	Flagellar assembly protein FliH
	fliI	Pla133_51520	Pla163_36430	Poly30_04870	fliI	flagellum-specific ATP synthase	PF00006	ATP-synt_ab	ATP synthase alpha/beta family, nucleotide-binding domain	TIGR03496	FliI_clade1	flagellar protein export ATPase FliI
							PF18269	T3SS_ATPase_C	T3SS EscN ATPase C-terminal domain	TIGR01026	fliI_yscN	ATPase, FliI/YscN family
	fliJ	Pla133_51530	Pla163_36440	Poly30_04860	fliJ	flagellar biosynthesis protein	PF02050	FliJ	Flagellar FliJ protein	TIGR02473	flagell_FliJ	flagellar export protein FliJ
	fliK	Pla133_52110	Pla163_37100	Poly30_55480	fliK	flagellar hook-length control protein	PF02120	Flg_hook	Flagellar hook-length control protein FliK
	fliO	Pla133_51320	Pla163_36230	Poly30_05110	fliO	flagellar biosynthesis protein	PF04347	FliO	Flagellar biosynthesis protein, FliO	TIGR03500	FliO_TIGR	flagellar biosynthetic protein FliO
	fliP	Pla133_51310	Pla163_36220	Poly30_05120	fliP	flagellar biosynthesis protein	PF00813	FliP	FliP family	TIGR01103	fliP	flagellar biosynthetic protein FliP
	fliQ	Pla133_51300	Pla163_36210	Poly30_05130	fliQ	flagellar biosynthesis protein	PF01313	Bac_export_3	Bacterial export proteins, family 3	TIGR01402	fliQ	flagellar biosynthetic protein FliQ
	fliR	Pla133_51290	Pla163_36200	Poly30_05140	fliR	flagellar biosynthesis protein	PF01311	Bac_export_1	Bacterial export proteins, family 1	TIGR01400	fliR	flagellar biosynthetic protein FliR
	fliS	Pla133_51340	Pla163_36250	Poly30_05060	fliS	flagellar biosynthesis protein	PF02561	FliS	Flagellar protein FliS	TIGR00208	fliS	flagellar protein FliS
	FliT-like protein			Poly30_05070	fliT	flagellar biosynthesis protein	PF05400	FliT	Flagellar protein FliT
	motA	Pla133_51550	Pla163_36460	Poly30_04830	motA	motility protein A	PF01618	MotA_ExbB	MotA/TolQ/ExbB proton channel family	TIGR03818	MotA1	flagellar motor stator protein MotA
	motB_1	Pla133_51560	Pla163_36470	Poly30_04820	motB	motility protein B	PF13677	MotB_plug	Membrane MotB of proton-channel complex MotA/MotB
							PF00691	OmpA	OmpA family
	motB_2	Pla133_51570	Pla163_36480	Poly30_04810
twitching
	pilA-like	Pla133_38790	Pla163_28550	Poly30_38940	pilA	fimbrial protein	PF07963	N_methyl	Prokaryotic N-terminal methylation motif	TIGR02532	IV_pilin_GFxxxE	prepilin-type N-terminal cleavage/methylation domain
							PF00114	Pilin	Pilin (bacterial filament)
	pilB	Pla133_38810	Pla163_28570	Poly30_38960	pilB	type 4 fimbrial assembly protein	PF00437	T2SSE	Type II/IV secretion system protein	TIGR02538	type_IV_pilB	type IV-A pilus assembly ATPase PilB
							PF05157	T2SSE_N	Type II secretion system (T2SS), protein E, N-terminal domain
	pilC-like	Pla133_38800	Pla163_28560	Poly30_38950	pilC	type 4 fimbrial assembly protein	PF00482	T2SSF	Type II secretion system (T2SS), protein F
	pilD-like	Pla133_38850	Pla163_28610	Poly30_38990	pilD	type 4 prepilin-like proteins leader peptide-processing enzyme	PF06750	DiS_P_DiS	Bacterial Peptidase A24 N-terminal domain
							PF01478	Peptidase_A24	Type IV leader peptidase family
	not found	not found	not found	not found	pilF	type 4 fimbrial biogenesis protein				TIGR02521	type_IV_pilW	type IV pilus biogenesis/stability protein PilW
	pilM	Pla133_39050	Pla163_28770	Poly30_39150	pilM	type 4 fimbrial biogenesis protein	PF11104	PilM_2	Type IV pilus assembly protein PilM;	TIGR01175	pilM	type IV pilus assembly protein PilM
	not found	not found	not found	not found	pilN	type 4 fimbrial biogenesis protein	PF05137	PilN	Fimbrial assembly protein (PilN)
	pilO	Pla133_39030	Pla163_28750	Poly30_39130	pilO	type 4 fimbrial biogenesis protein	PF04350	PilO	Pilus assembly protein, PilO
	not found	not found	not found	not found	pilP	type 4 fimbrial biogenesis protein	PF04351	PilP	Pilus assembly protein, PilP
	pilQ	Pla133_39020	Pla163_28740	Poly30_39120	pilQ	fimbrial assembly protein	PF11741	AMIN	AMIN domain	TIGR02515	IV_pilus_PilQ	type IV pilus secretin PilQ
							PF00263	Secretin	Bacterial type II and III secretion system protein
							PF03958	Secretin_N	Bacterial type II/III secretion system short domain
							PF07660	STN	Secretin and TonB N terminus short domain
	pilA-like	Pla133_39100	Pla163_28850	Poly30_39200	pilR	type 4 fimbriae expression regulatory protein	PF02954	HTH_8	Bacterial regulatory protein, Fis family
							PF00072	Response_reg	Response regulator receiver domain
							PF00158	Sigma54_activat	Sigma-54 interaction domain
		not found	not found	not found	pilS	sensor protein	PF02518	HATPase_c	Histidine kinase-, DNA gyrase B-, and HSP90-like ATPase
							PF00512	HisKA	His Kinase A (phospho-acceptor) domain
	pilT-like	Pla133_38970	Pla163_28690	Poly30_39070	pilT	twitching mobility protein	PF00437	T2SSE	Type II/IV secretion system protein	TIGR01420	pilT_fam	twitching motility protein
	pilU-like	Pla133_38820	Pla163_28580	Poly30_38970	pilU	twitching motility protein	PF00437	T2SSE	Type II/IV secretion system protein	TIGR01420	pilT_fam	twitching motility protein
		no clear prediction	no clear prediction	no clear prediction	pilV	type 4 fimbrial biogenesis protein	PF07963	N_methyl	Prokaryotic N-terminal methylation motif	TIGR02532	IV_pilin_GFxxxE	prepilin-type N-terminal cleavage/methylation domain
		no clear prediction	no clear prediction	no clear prediction						TIGR02523	type_IV_pilV	type IV pilus modification protein PilV
		no clear prediction	no clear prediction	no clear prediction	pilW	type 4 fimbrial biogenesis protein	PF07963	N_methyl	Prokaryotic N-terminal methylation motif	TIGR02532	IV_pilin_GFxxxE	prepilin-type N-terminal cleavage/methylation domain
		no clear prediction	no clear prediction	no clear prediction	pilX	type 4 fimbrial biogenesis protein	PF14341	PilX_N	PilX N-terminal
		no clear prediction	no clear prediction	no clear prediction	pilY1	type IV pilus biogenesis factor	PF05567	Neisseria_PilC	Neisseria PilC beta-propeller domain
		no clear prediction	no clear prediction	no clear prediction	pilY2	type 4 fimbrial biogenesis protein	PF14481	Fimbrial_PilY2	Type 4 fimbrial biogenesis protein PilY2
gliding
		no clear prediction	no clear prediction	no clear prediction	gldA	gliding motility protein	PF00005	ABC_tran	ABC transporter	TIGR03522	GldA_ABC_ATP	gliding motility-associated ABC transporter ATP-binding subunit GldA
		not found	not found	not found	gldB	gliding motility lipoprotein				TIGR03514	GldB_lipo	gliding motility-associated lipoprotein GldB
		not found	not found	not found	gldC	gliding motility protein				TIGR03515	GldC	gliding motility-associated protein GldC
		not found	not found	not found	gldD	gliding motility protein				TIGR03512	GldD_lipo	gliding motility-associated lipoprotein GldD
		no clear prediction	no clear prediction	no clear prediction	gldF	gliding motility protein	PF12679	ABC2_membrane_2	ABC-2 family transporter protein	TIGR03518	ABC_perm_GldF	gliding motility-associated ABC transporter permease protein GldF
		no clear prediction	no clear prediction	no clear prediction	gldG	gliding motility protein	PF09822	ABC_transp_aux	ABC-type uncharacterized transport system	TIGR03521	GldG	gliding-associated putative ABC transporter substrate-binding component GldG
		not found	not found	not found	gldH	gliding motility lipoprotein	PF14109	GldH_lipo	GldH lipoprotein	TIGR03511	GldH_lipo	gliding motility-associated lipoprotein GldH
		not found	not found	not found	gldI	peptidyl-prolyl cis-trans isomerase	PF00254	FKBP_C	FKBP-type peptidyl-prolyl cis-trans isomerase	TIGR03516	ppisom_GldI	peptidyl-prolyl isomerase, gliding motility-associated
		not found	not found	not found	gldJ	gliding motility protein	PF03781	FGE-sulfatase	Sulfatase-modifying factor enzyme 1	TIGR03524	GldJ	gliding motility-associated lipoprotein GldJ
		not found	not found	not found	gldK	gliding motility protein	PF03781	FGE-sulfatase	Sulfatase-modifying factor enzyme 1	TIGR03525	GldK	gliding motility-associated lipoprotein GldK
		not found	not found	not found	gldL	gliding motility transmembrane protein				TIGR03513	GldL_gliding	gliding motility-associated protein GldL
		not found	not found	not found	gldM	gliding motility protein	PF12080	GldM_C	GldM C-terminal domain	TIGR03517	GldM_gliding	gliding motility-associated protein GldM
							PF12081	GldM_N	GldM N-terminal domain
		not found	not found	not found	gldN	Gliding motility protein				TIGR03523	GldN	gliding motility associated protein GldN
		not found	not found	not found	remA	adhesin	PF02140	Gal_Lectin	Galactose binding lectin domain
		not found	not found	not found	sprA	cell surface protein	PF14349	SprA_N	Motility related/secretion protein	TIGR04189	surface_SprA	cell surface protein SprA
		no clear prediction	no clear prediction	no clear prediction	sprB	adhesin	PF13573	SprB	SprB repeat	TIGR04131	Bac_Flav_CTERM	gliding motility-associated C-terminal domain
		no clear prediction	no clear prediction	no clear prediction	sprE	protein involved in gliding motility	PF13174	TPR_6	Tetratricopeptide repeat
		no clear prediction	no clear prediction	no clear prediction	sprT	protein involved in gliding motility	PF13568	OMP_b-brl_2	Outer membrane protein beta-barrel domain
sliding
glycopeptidelipids		no clear prediction	no clear prediction	no clear prediction	mps	peptide synthetase	PF00501	AMP-binding	AMP-binding enzyme	TIGR01733	AA-adenyl-dom	amino acid adenylation domain
							PF13193	AMP-binding_C	AMP-binding enzyme C-terminal domain	TIGR01720	NRPS-para261	non-ribosomal peptide synthase domain TIGR01720
							PF00668	Condensation	Condensation domain	TIGR01746	Thioester-redct	thioester reductase domain
							PF07993	NAD_binding_4	Male sterility protein
							PF00550	PP-binding	Phosphopantetheine attachment site
		no clear prediction	no clear prediction	no clear prediction	tmtpA	putative transport membrane protein A	PF05423	Mycobact_memb	Mycobacterium membrane protein
		no clear prediction	no clear prediction	no clear prediction	tmtpB	putative transport membrane protein B	PF03176	MMPL	MMPL family	TIGR00833	actII	transport protein
		no clear prediction	no clear prediction	no clear prediction	tmtpC	putative transport membrane protein C	PF03176	MMPL	MMPL family	TIGR00833	actII	transport protein
surfactin		no clear prediction	no clear prediction	no clear prediction	srfAA	surfactin synthase subunit 1	PF00501	AMP-binding	AMP-binding enzyme	TIGR01733	AA-adenyl-dom	amino acid adenylation domain
							PF13193	AMP-binding_C	AMP-binding enzyme C-terminal domain	TIGR01720	NRPS-para261	non-ribosomal peptide synthase domain TIGR01720
							PF00668	Condensation	Condensation domain
							PF00550	PP-binding	Phosphopantetheine attachment site
		no clear prediction	no clear prediction	no clear prediction	srfAB	surfactin synthase subunit 2	PF00501	AMP-binding	AMP-binding enzyme	TIGR01733	AA-adenyl-dom	amino acid adenylation domain
							PF13193	AMP-binding_C	AMP-binding enzyme C-terminal domain	TIGR01720	NRPS-para261	non-ribosomal peptide synthase domain TIGR01720
							PF00668	Condensation	Condensation domain
							PF00550	PP-binding	Phosphopantetheine attachment site
		no clear prediction	no clear prediction	no clear prediction	srfAC	surfactin synthase subunit 3	PF00501	AMP-binding	AMP-binding enzyme	TIGR01733	AA-adenyl-dom	amino acid adenylation domain
							PF13193	AMP-binding_C	AMP-binding enzyme C-terminal domain
							PF00668	Condensation	Condensation domain
							PF00550	PP-binding	Phosphopantetheine attachment site
							PF00975	Thioesterase	Thioesterase domain
		no clear prediction	no clear prediction	no clear prediction	srfAD	surfactin synthase thioesterase subunit	PF00975	Thioesterase	Thioesterase domain
serrawettin W1		no clear prediction	no clear prediction	no clear prediction	swrW	putative serrawettin W1 synthetase	PF00501	AMP-binding	AMP-binding enzyme	TIGR01733	AA-adenyl-dom	amino acid adenylation domain
							PF13193	AMP-binding_C	AMP-binding enzyme C-terminal domain
							PF00668	Condensation	Condensation domain
							PF00550	PP-binding	Phosphopantetheine attachment site
							PF00975	Thioesterase	Thioesterase domain
rhamnolipids		no clear prediction	no clear prediction	no clear prediction	rhlA	3-(3-hydroxydecanoyloxy)decanoate synthase, rhamnosyltransferase chain A	PF00561	Abhydrolase_1	alpha/beta hydrolase fold
		no clear prediction	no clear prediction	no clear prediction	rhlB	rhamnosyltransferase chain B	PF03033	Glyco_transf_28	Glycosyltransferase family 28 N-terminal domain
							PF00201	UDPGT	UDP-glucoronosyl and UDP-glucosyl transferase
		no clear prediction	no clear prediction	no clear prediction	rhlC	rhamnosyltransferase 2	PF00535	Glycos_transf_2	Glycosyl transferase family 2	TIGR01556	rhamnosyltran	rhamnosyltransferase
syringafactin		no clear prediction	no clear prediction	no clear prediction	syfA	syringafactin synthetase	PF00501	AMP-binding	AMP-binding enzyme	TIGR01733	AA-adenyl-dom	amino acid adenylation domain
							PF13193	AMP-binding_C	AMP-binding enzyme C-terminal domain
							PF00668	Condensation	Condensation domain
							PF00550	PP-binding	Phosphopantetheine attachment site
		no clear prediction	no clear prediction	no clear prediction	syfB	syringafactin synthetase	PF00501	AMP-binding	AMP-binding enzyme	TIGR01733	AA-adenyl-dom	amino acid adenylation domain
							PF13193	AMP-binding_C	AMP-binding enzyme C-terminal domain
							PF00668	Condensation	Condensation domain
							PF00550	PP-binding	Phosphopantetheine attachment site
							PF00975	Thioesterase	Thioesterase domain
							PF18563	TubC_N	TubC N-terminal docking domain
		no clear prediction	no clear prediction	no clear prediction	syfC	syringafactin efflux protein	PF13533	Biotin_lipoyl_2	Biotin-lipoyl like	TIGR01730	RND_mfp	efflux transporter, RND family, MFP subunit
		no clear prediction	no clear prediction	no clear prediction	syfD	syringafactin efflux protein	PF12704	MacB_PCD	MacB-like periplasmic core domain
							PF02687	FtsX	FtsX-like permease family
viscosin		no clear prediction	no clear prediction	no clear prediction	viscA	Putative non-ribosomal peptide synthetase, viscosin synthetase	PF00501	AMP-binding	AMP-binding enzyme	TIGR01733	AA-adenyl-dom	amino acid adenylation domain
							PF13193	AMP-binding_C	AMP-binding enzyme C-terminal domain
							PF00668	Condensation	Condensation domain
							PF00550	PP-binding	Phosphopantetheine attachment site
		no clear prediction	no clear prediction	no clear prediction	viscB	Putative non-ribosomal peptide synthetase, viscosin synthetase	PF00501	AMP-binding	AMP-binding enzyme	TIGR01733	AA-adenyl-dom	amino acid adenylation domain
							PF13193	AMP-binding_C	AMP-binding enzyme C-terminal domain
							PF00668	Condensation	Condensation domain
							PF00550	PP-binding	Phosphopantetheine attachment site
		no clear prediction	no clear prediction	no clear prediction	viscC	Putative non-ribosomal peptide synthetase, viscosin synthetase	PF00501	AMP-binding	AMP-binding enzyme	TIGR01733	AA-adenyl-dom	amino acid adenylation domain
							PF13193	AMP-binding_C	AMP-binding enzyme C-terminal domain
							PF00668	Condensation	Condensation domain
							PF00550	PP-binding	Phosphopantetheine attachment site
							PF00975	Thioesterase	Thioesterase domain
							PF18563	TubC_N	TubC N-terminal docking domain
rhozobactin		no clear prediction	no clear prediction	no clear prediction	rhbA	transcriptional activator	PF12833	HTH_18	Helix-turn-helix domain
		no clear prediction	no clear prediction	no clear prediction	rhbB	L-2,4-diaminobutyrate decarboxylase	PF00282	Pyridoxal_deC	Pyridoxal-dependent decarboxylase conserved domain
		no clear prediction	no clear prediction	no clear prediction	rhbC	rhizobactin siderophore biosynthesis protein	PF06276	FhuF	Ferric iron reductase FhuF-like transporter
							PF04183	IucA_IucC	IucA / IucC family
		no clear prediction	no clear prediction	no clear prediction	rhbD	rhizobactin siderophore biosynthesis protein
		no clear prediction	no clear prediction	no clear prediction	rhbE	rhizobactin siderophore biosynthesis protein	PF13434	K_oxygenase	L-lysine 6-monooxygenase (NADPH-requiring)	TIGR04439	histamin_N_OH	putative histamine N-monooxygenase
		no clear prediction	no clear prediction	no clear prediction	rhbF	rhizobactin siderophore biosynthesis protein	PF06276	FhuF	Ferric iron reductase FhuF-like transporter
							PF04183	IucA_IucC	IucA / IucC family
