## Supplementary material for "The novel shapeshifting bacterial phylum *Saltatorellota*": TableS3

### Sheet: Table S3
Table S3. Specifications for Fig. S4 and S5. The annotations and gene names for all identified depicted genes are given. The identification was either done by Pfam/TIGRFAM hit or by InterProScan analysis when found in putative cluster.
Figure S4a			Figure S4b			Figure S5
Poly30			Poly30			Pla133
Poly30_05200	Glycerate kinase		Poly30_55280	Histidine kinase/signal transduction response regulator		Pla133_38770	hypothetical protein
Poly30_05190	Hypothetical protein		Poly30_55290	Acyl-CoA N-acyltransferase		Pla133_38780	TatD-like deoxyribonuclease
Poly30_05180	FlhG		Poly30_55300	Hypothetical protein		Pla133_38790	PilA-like protein
Poly30_05170	FlhF		Poly30_55310	FlgL		Pla133_38800	PilC-like protein
Poly30_05160	FlhA		Poly30_55320	FlgK		Pla133_38810	PilB
Poly30_05150	FlhB		Poly30_55330	FlgN		Pla133_38820	PilU-like protein
Poly30_05140	FliR		Poly30_55340	FlgJ		Pla133_38830	Elongation Factor G-like protein
Poly30_05130	FliQ		Poly30_55350	FlgI		Pla133_38840	OmpA-like domain protein
Poly30_05120	FliP		Poly30_55360	FlgH		Pla133_38850	PilD-like protein
Poly30_05110	FliO		Poly30_55370	FlgA		Pla133_38860	hypothetical protein
Poly30_05100	RNA polymerase sigma 70 factor		Poly30_55380	FlgG		Pla133_38870	hypothetical protein
Poly30_05090	Mechanosensitive ion channel		Poly30_55390	FlgF		Pla133_38880	hypothetical protein
Poly30_05080	AMP nucleosidase		Poly30_55400	Hypothetical protein		Pla133_38890	hypothetical protein
Poly30_05070	FliT-like protein		Poly30_55410	S-adenosyl-L-methionine-dependent methyltransferase		Pla133_38900	hypothetical protein
Poly30_05060	FliS		Poly30_55420	Hypothetical protein		Pla133_38910	hypothetical protein
Poly30_05050	FliD		Poly30_55430	Aldehyde dehydrogenase		Pla133_38920	hypothetical protein
Poly30_05040	FliC_3		Poly30_55440	Hypothetical protein		Pla133_38930	Aspartate/ornithine carbamoyltransferase
Poly30_05030	FliC_2		Poly30_55450	Hypothetical protein		Pla133_38940	50S ribosome-binding GTPase
Poly30_05020	FliC_1		Poly30_55460	FlgE		Pla133_38950	Type III pantothenate kinase
Poly30_05010	Signal transduction response regulator		Poly30_55470	FlgD		Pla133_38960	PDZ domain protein
Poly30_05000	Hypothetical protein		Poly30_55480	FliK		Pla133_38970	PilT-like protein
Poly30_04990	Histidine kinase-like protein		Poly30_55490	Ribose 5-phosphate isomerase		Pla133_38980	Obg family GTPase
Poly30_04980	Hypothetical protein		Poly30_55500	Alkaline phosphatase-like protein		Pla133_38990	Ribosomal protein L27
Poly30_04970	Hypothetical protein		Poly30_55510	Hypothetical protein		Pla133_39000	Ribosomal protein L21
Poly30_04960	Hypothetical protein		Poly30_55520	Integrin-like protein		Pla133_39010	Rne/Rng family ribonuclease
Poly30_04950	Histidine kinase		Poly30_55530	RutC-like superfamily protein		Pla133_39020	PilQ
Poly30_04940	Signal transduction response regulator		Pla133			Pla133_39030	PilO
Poly30_04930	FlgB		Pla133_51950	Hypothetical protein		Pla133_39040	hypothetical protein
Poly30_04920	FlgC		Pla133_51960	Hypothetical protein		Pla133_39050	PilM
Poly30_04910	FliE		Pla133_51970	Diguanylate cyclase		Pla133_39060	HPr-like phosphocarrier protein
Poly30_04900	FliF-like protein		Pla133_51980	Acyl-CoA N-acyltransferase		Pla133_39070	Phosphotransferase/anion transporter
Poly30_04890	FliG		Pla133_51990	Hypothetical protein		Pla133_39080	RaiA-like ribosome hibernation promoting protein
Poly30_04880	FliH		Pla133_52000	FlgL		Pla133_39090	tRNA pseudouridine synthase
Poly30_04870	FliI		Pla133_52010	FlgK		Pla133_39100	PilR-like protein
Poly30_04860	FliJ		Pla133_52020	FlgN		Pla133_39110	RecR-like DNA recombination protein
Poly30_04850	Hypothetical protein		Pla133_52030	FlgJ		Pla133_39120	YbaB-like nucleoid-associated protein
Poly30_04840	Hypothetical protein		Pla133_52040	FlgI		Pla133_39130	DNA polymerase III, delta subunit
Poly30_04830	motA		Pla133_52050	FlgH		Pla133_39140	tRNA-Ser
Poly30_04820	motB_2		Pla133_52060	FlgA		Pla133_39150	tRNA-Ser
Poly30_04810	motB_1		Pla133_52070	FlgG		Pla133_39160	tRNA-specific adenosine deaminase
Poly30_04800	FliL		Pla133_52080	FlgF		Pla133_39170	tRNA-Arg
Poly30_04790	FliN_2		Pla133_52090	FlgE		Pla133_39180	Aspartate/ornithine carbamoyltransferase
Poly30_04780	FliN_1		Pla133_52100	FlgD		Pla163
Poly30_04770	Activator protein		Pla133_52110	FliK		Pla163_28540	hypothetical protein
Pla133			Pla133_52120	Cytochrome c-like domain protein		Pla163_28550	PilA-like protein
Pla133_51170	Peptidase M1-like protein		Pla133_52130	Ribose 5-phosphate isomerase		Pla163_28560	PilC-like protein
Pla133_51180	FlgM-like protein		Pla163			Pla163_28570	PilB
Pla133_51190	Hypothetical protein		Pla163_36930	Hypothetical protein		Pla163_28580	PilU-like protein
Pla133_51200	Hypothetical protein		Pla163_36940	ABC transporter, periplasmic binding domain		Pla163_28590	Elongation Factor G-like protein
Pla133_51210	Hypothetical protein		Pla163_36950	ABC transporter-like, ATP-binding cassette		Pla163_28600	OmpA-like domain protein
Pla133_51220	Hypothetical protein		Pla163_36960	ABC transporter, permease		Pla163_28610	PilD-like protein
Pla133_51230	FliA-like protein		Pla163_36970	Gcn5-like N-acetyltransferase		Pla163_28620	hypothetical protein
Pla133_51240	Hypothetical protein		Pla163_36980	Hypothetical protein		Pla163_28630	hypothetical protein
Pla133_51250	FlhG		Pla163_36990	FlgL		Pla163_28640	hypothetical protein
Pla133_51260	FlhF		Pla163_37000	FlgK		Pla163_28650	Aspartate/ornithine carbamoyltransferase
Pla133_51270	FlhA		Pla163_37010	FlgN		Pla163_28660	tRNA_Ala
Pla133_51280	FlhB		Pla163_37020	FlgJ		Pla163_28670	Type III pantothenate kinase
Pla133_51290	FliR		Pla163_37030	FlgI		Pla163_28680	PDZ domain protein
Pla133_51300	FliQ		Pla163_37040	FlgH		Pla163_28690	PilT-like protein
Pla133_51310	FliP		Pla163_37050	FlgA		Pla163_28700	Obg family GTPase
Pla133_51320	FliO		Pla163_37060	FlgG		Pla163_28710	Ribosomal protein L27
Pla133_51330	Hypothetical protein		Pla163_37070	FlgF		Pla163_28720	Ribosomal protein L21
Pla133_51340	FliS		Pla163_37080	FlgE		Pla163_28730	Rne/Rng family ribonuclease
Pla133_51350	FliD		Pla163_37090	FlgD		Pla163_28740	PilQ
Pla133_51360	FliC_1		Pla163_37100	FliK		Pla163_28750	PilO
Pla133_51370	FliC_2		Pla163_37110	Hypothetical protein		Pla163_28760	hypothetical protein
Pla133_51380	FliC_3		Pla163_37120	Cytochrome c-like domain protein		Pla163_28770	PilM
Pla133_51390	RNA polymerase sigma 54 factor		Pla163_37130	Hypothetical protein		Pla163_28780	HPr-like phosphocarrier protein
Pla133_51400	Histidine kinase/signal transduction response regulator					Pla163_28790	Phosphotransferase/anion transporter
Pla133_51410	Hypothetical protein					Pla163_28800	RaiA-like ribosome hibernation promoting protein
Pla133_51420	Hypothetical protein					Pla163_28810	tRNA pseudouridine synthase
Pla133_51430	Hypothetical protein					Pla163_28820	hypothetical protein
Pla133_51440	Histidine kinase					Pla163_28830	hypothetical protein
Pla133_51450	Signal transduction response regulator					Pla163_28840	hypothetical protein
Pla133_51460	FlgB					Pla163_28850	PilR-like protein
Pla133_51470	FlgC					Pla163_28860	RecR-like DNA recombination protein
Pla133_51480	FliE					Pla163_28870	YbaB-like nucleoid-associated protein
Pla133_51490	FliF-like protein					Pla163_28880	DNA polymerase III, delta subunit
Pla133_51500	FliG					Pla163_28890	hypothetical protein
Pla133_51510	FliH					Pla163_28900	tRNA-Ser
Pla133_51520	FliI					Pla163_28910	tRNA-Ser
Pla133_51530	FliJ					Pla163_28920	tRNA-specific adenosine deaminase
Pla133_51540	Hypothetical protein					Pla163_28930	tRNA-Arg
Pla133_51550	motA					Pla163_28940	hypothetical protein
Pla133_51560	motB_1					Pla163_28950	LemA-like domain protein
Pla133_51570	motB_2					Pla163_28960	hypothetical protein
Pla133_51580	FliL					Pla163_28970	Integrin-like protein
Pla133_51590	FliN_1					Pla163_28980	Aspartate/ornithine carbamoyltransferase
Pla133_51600	FliN_2					Poly30
Pla133_51610	Hypothetical protein					Poly30_38920	hypothetical protein
Pla133_51620	4-hydroxy-3-methylbut-2-en-1-yl diphosphate synthase					Poly30_38930	TatD-like deoxyribonuclease
Pla163						Poly30_38940	PilA-like protein
Pla163_36060	Peptidase M1-like protein					Poly30_38950	PilC-like protein
Pla163_36070	FlgM-like protein					Poly30_38960	PilB
Pla163_36080	Sulfatase					Poly30_38970	PilU-like protein
Pla163_36090	Sulfatase					Poly30_38980	OmpA-like domain protein
Pla163_36100	Sulfatase					Poly30_38990	PilD-like protein
Pla163_36110	Hypothetical protein					Poly30_39000	hypothetical protein
Pla163_36120	Hypothetical protein					Poly30_39010	hypothetical protein
Pla163_36130	Hypothetical protein					Poly30_39020	hypothetical protein
Pla163_36140	FliA-like protein					Poly30_39030	Aspartate/ornithine carbamoyltransferase
Pla163_36150	Hypothetical protein					Poly30_39040	50S ribosome-binding GTPase
Pla163_36160	FlhG					Poly30_39050	Type III pantothenate kinase
Pla163_36170	FlhF					Poly30_39060	PDZ domain protein
Pla163_36180	FlhA					Poly30_39070	PilT-like protein
Pla163_36190	FlhB					Poly30_39080	Obg family GTPase
Pla163_36200	FliR					Poly30_39090	Ribosomal protein L27
Pla163_36210	FliQ					Poly30_39100	Ribosomal protein L21
Pla163_36220	FliP					Poly30_39110	Rne/Rng family ribonuclease
Pla163_36230	FliO					Poly30_39120	PilQ
Pla163_36240	Hypothetical protein					Poly30_39130	PilO
Pla163_36250	FliS					Poly30_39140	hypothetical protein
Pla163_36260	FliD					Poly30_39150	PilM
Pla163_36270	FliC_1					Poly30_39160	HPr-like phosphocarrier protein
Pla163_36280	FliC_2					Poly30_39170	Phosphotransferase/anion transporter
Pla163_36290	FliC_3					Poly30_39180	RaiA-like ribosome hibernation promoting protein
Pla163_36300	RNA polymerase sigma 54 factor					Poly30_39190	tRNA pseudouridine synthase
Pla163_36310	Histidine kinase-like protein					Poly30_39200	PilR-like protein
Pla163_36320	Hypothetical protein					Poly30_39210	Kinase
Pla163_36330	Hypothetical protein					Poly30_39220	RNA polymerase ECF-like sigma factor
Pla163_36340	Hypothetical protein					Poly30_39230	RecR-like DNA recombination protein
Pla163_36350	Histidine kinase					Poly30_39240	YbaB-like nucleoid-associated protein
Pla163_36360	Signal transduction response regulator					Poly30_39250	DNA polymerase III, delta subunit
Pla163_36370	FlgB					Poly30_39260	Bacteria small SRP	not in Figure
Pla163_36380	FlgC					Poly30_39270	Bacteria large SRP	not in Figure
Pla163_36390	FliE					Poly30_39280	tRNA-Ser
Pla163_36400	FliF-like protein					Poly30_39290	tRNA-Ser
Pla163_36410	FliG					Poly30_39300	tRNA-specific adenosine deaminase
Pla163_36420	FliH					Poly30_39310	tRNA-Arg
Pla163_36430	FliI					Poly30_39320	Aspartate/ornithine carbamoyltransferase
Pla163_36440	FliJ
Pla163_36450	Hypothetical protein
Pla163_36460	motA
Pla163_36470	motB_1
Pla163_36480	motB_2
Pla163_36490	FliL
Pla163_36500	FliN_1
Pla163_36510	FliN_2
Pla163_36520	Hypothetical protein
Pla163_36530	Hypothetical protein
